# Mutant mice lacking alternatively spliced p53 isoforms unveil *Ackr4* as a male-specific prognostic factor in Myc-driven B-cell lymphomas

**DOI:** 10.1101/2023.10.13.562180

**Authors:** Anne Fajac, Iva Simeonova, Julia Leemput, Marc Gabriel, Aurélie Morin, Vincent Lejour, Annaïg Hamon, Jeanne Rakotopare, Wilhelm Vaysse-Zinkhöfer, Eliana Eldawra, Marina Pinskaya, Antonin Morillon, Jean-Christophe Bourdon, Boris Bardot, Franck Toledo

## Abstract

The *Trp53* gene encodes several isoforms of elusive biological significance. Here we show that mice lacking the *Trp53* Alternatively Spliced (AS) exon, thereby expressing the canonical p53 protein but not isoforms with the AS C-terminus, have unexpectedly lost a male-specific protection against Myc-induced B-cell lymphomas. Lymphomagenesis was delayed in p53^+/+^ Eμ-Myc males compared to p53^ΔAS/ΔAS^ Eμ-Myc males, but also compared to p53^+/+^ Eμ-Myc and p53^ΔAS/ΔAS^ Eμ-Myc females. Pre-tumoral splenic cells from p53^+/+^ Eμ-Myc males exhibited a higher expression of *Ackr4,* encoding an atypical chemokine receptor with tumor suppressive effects. We identified *Ackr4* as a p53 target gene whose p53-mediated transactivation is inhibited by estrogens, and as a male-specific factor of good prognosis relevant for murine Eμ-Myc-induced and human Burkitt lymphomas. Furthermore, the knockout of *ACKR4* increased the chemokine-guided migration of Burkitt lymphoma cells. These data demonstrate the functional relevance of alternatively spliced p53 isoforms and reveal sex disparities in Myc-driven lymphomagenesis.
