## Supplemental Table S2 for "Mutant mice lacking alternatively spliced p53 isoforms unveil *Ackr4* as a male-specific prognostic factor in Myc-driven B-cell lymphomas"

### Sheet: Feuil1
SYMBOL	TITLE	RANK IN GENE LIST	RANK METRIC SCORE	RUNNING ES CORE ENRICHMENT	CORE ENRICHMENT
Odc1	ornithine decarboxylase, structural 1	189	1.074	0.0163	Yes
Pabpc4	poly(A) binding protein, cytoplasmic 4	242	1.035	0.0386	Yes
Mcm2	minichromosome maintenance complex component 2	521	0.897	0.0462	Yes
Glo1	glyoxalase 1	559	0.874	0.0654	Yes
Pole3	polymerase (DNA directed), epsilon 3 (p17 subunit)	764	0.796	0.0743	Yes
Dut	deoxyuridine triphosphatase	907	0.776	0.0858	Yes
Acp1	acid phosphatase 1, soluble	937	0.762	0.1026	Yes
Hdgf	heparin binding growth factor	1072	0.710	0.1130	Yes
Mcm5	minichromosome maintenance complex component 5	1617	0.621	0.1004	Yes
Mcm4	minichromosome maintenance complex component 4	1666	0.608	0.1127	Yes
Ccna2	cyclin A2	1700	0.603	0.1255	Yes
Rrm1	ribonucleotide reductase M1	1701	0.603	0.1400	Yes
Prdx3	peroxiredoxin 3	1788	0.593	0.1500	Yes
Tyms	thymidylate synthase	2027	0.577	0.1519	Yes
Pcna	proliferating cell nuclear antigen	2119	0.560	0.1607	Yes
Mcm7	minichromosome maintenance complex component 7	2135	0.556	0.1734	Yes
Cox5a	cytochrome c oxidase subunit 5A	2140	0.555	0.1865	Yes
Cdc20	cell division cycle 20	2141	0.554	0.1999	Yes
Lsm2	LSM2 homolog, U6 small nuclear RNA and mRNA degradation associated	2371	0.511	0.2006	Yes
Ndufab1	NADH:ubiquinone oxidoreductase subunit AB1	2570	0.477	0.2021	Yes
Cdc45	cell division cycle 45	2764	0.449	0.2031	Yes
Mcm6	minichromosome maintenance complex component 6	2765	0.448	0.2139	Yes
Snrpd2	small nuclear ribonucleoprotein D2	2807	0.439	0.2224	Yes
Ran	RAN, member RAS oncogene family	2896	0.426	0.2282	Yes
Rpl14	ribosomal protein L14	2904	0.425	0.2381	Yes
Nme1	NME/NM23 nucleoside diphosphate kinase 1	2953	0.418	0.2458	Yes
Vdac1	voltage-dependent anion channel 1	2988	0.414	0.2540	Yes
Pabpc1	poly(A) binding protein, cytoplasmic 1	3070	0.403	0.2596	Yes
Phb2	prohibitin 2	3078	0.401	0.2690	Yes
Ppm1g	protein phosphatase 1G (formerly 2C), magnesium-dependent, gamma isoform	3095	0.399	0.2778	Yes
Dek	DEK proto-oncogene (DNA binding)	3131	0.395	0.2855	Yes
Mrpl23	mitochondrial ribosomal protein L23	3193	0.388	0.2918	Yes
Snrpd1	small nuclear ribonucleoprotein D1	3216	0.384	0.2999	Yes
Snrpa1	small nuclear ribonucleoprotein polypeptide A'	3297	0.374	0.3049	Yes
Srsf2	serine and arginine-rich splicing factor 2	3305	0.373	0.3135	Yes
Nhp2	NHP2 ribonucleoprotein	3328	0.370	0.3213	Yes
C1qbp	complement component 1, q subcomponent binding protein	3366	0.366	0.3283	Yes
Fam120a	family with sequence similarity 120, member A	3439	0.357	0.3332	Yes
Orc2	origin recognition complex, subunit 2	3532	0.346	0.3369	Yes
Cyc1	cytochrome c-1	3551	0.344	0.3443	Yes
Bub3	BUB3 mitotic checkpoint protein	3593	0.338	0.3503	Yes
Exosc7	exosome component 7	3652	0.331	0.3554	Yes
Snrpg	small nuclear ribonucleoprotein polypeptide G	3683	0.328	0.3618	Yes
Eif3j1	eukaryotic translation initiation factor 3, subunit J1	3741	0.323	0.3667	Yes
Psmd3	proteasome (prosome, macropain) 26S subunit, non-ATPase, 3	3786	0.318	0.3721	Yes
H2az1	H2A.Z variant histone 1	3864	0.309	0.3757	Yes
Rfc4	replication factor C (activator 1) 4	3938	0.301	0.3792	Yes
Eif3b	eukaryotic translation initiation factor 3, subunit B	3955	0.300	0.3857	Yes
Ap3s1	adaptor-related protein complex 3, sigma 1 subunit	4074	0.289	0.3867	Yes
Hnrnpd	heterogeneous nuclear ribonucleoprotein D	4084	0.288	0.3931	Yes
Ranbp1	RAN binding protein 1	4123	0.285	0.3981	Yes
Vdac3	voltage-dependent anion channel 3	4148	0.283	0.4037	Yes
Psmc4	proteasome (prosome, macropain) 26S subunit, ATPase, 4	4312	0.270	0.4019	Yes
Snrpd3	small nuclear ribonucleoprotein D3	4325	0.269	0.4078	Yes
Cops5	COP9 signalosome subunit 5	4411	0.262	0.4098	Yes
Hnrnpa2b1	heterogeneous nuclear ribonucleoprotein A2/B1	4435	0.259	0.4149	Yes
Sf3a1	splicing factor 3a, subunit 1	4437	0.259	0.4211	Yes
Psmd7	proteasome (prosome, macropain) 26S subunit, non-ATPase, 7	4529	0.250	0.4225	Yes
Cbx3	chromobox 3	4574	0.245	0.4262	Yes
Psmd1	proteasome (prosome, macropain) 26S subunit, non-ATPase, 1	4581	0.245	0.4318	Yes
Pcbp1	poly(rC) binding protein 1	4590	0.244	0.4372	Yes
Aimp2	aminoacyl tRNA synthetase complex-interacting multifunctional protein 2	4618	0.241	0.4417	Yes
Eif2s2	eukaryotic translation initiation factor 2, subunit 2 (beta)	4741	0.230	0.4410	Yes
Vbp1	von Hippel-Lindau binding protein 1	4813	0.223	0.4428	Yes
Erh	ERH mRNA splicing and mitosis factor	4817	0.223	0.4481	Yes
Hspd1	heat shock protein 1 (chaperonin)	4865	0.218	0.4509	Yes
Cdk2	cyclin-dependent kinase 2	4885	0.216	0.4552	Yes
Slc25a3	solute carrier family 25 (mitochondrial carrier, phosphate carrier), member 3	5108	0.198	0.4487	Yes
Mad2l1	MAD2 mitotic arrest deficient-like 1	5163	0.194	0.4507	Yes
Psmc6	proteasome (prosome, macropain) 26S subunit, ATPase, 6	5222	0.190	0.4523	Yes
Tfdp1	transcription factor Dp 1	5297	0.186	0.4530	Yes
Usp1	ubiquitin specific peptidase 1	5308	0.185	0.4570	Yes
Rplp0	ribosomal protein, large, P0	5331	0.183	0.4603	Yes
Ilf2	interleukin enhancer binding factor 2	5333	0.183	0.4646	Yes
Uba2	ubiquitin-like modifier activating enzyme 2	5334	0.183	0.4690	Yes
Hnrnpu	heterogeneous nuclear ribonucleoprotein U	5347	0.181	0.4728	Yes
Iars	isoleucine-tRNA synthetase	5513	0.172	0.4686	Yes
Tcp1	t-complex protein 1	5557	0.168	0.4705	Yes
Psmb2	proteasome (prosome, macropain) subunit, beta type 2	5612	0.164	0.4717	Yes
Srsf1	serine and arginine-rich splicing factor 1	5614	0.164	0.4756	Yes
Psma2	proteasome subunit alpha 2	5774	0.153	0.4712	Yes
Psma1	proteasome subunit alpha 1	5854	0.149	0.4708	Yes
Prdx4	peroxiredoxin 4	5879	0.147	0.4731	Yes
Hprt	hypoxanthine guanine phosphoribosyl transferase	6002	0.138	0.4703	Yes
Eif4g2	eukaryotic translation initiation factor 4, gamma 2	6014	0.137	0.4730	Yes
Xpot	exportin, tRNA (nuclear export receptor for tRNAs)	6018	0.137	0.4762	Yes
Psmd14	proteasome (prosome, macropain) 26S subunit, non-ATPase, 14	6036	0.136	0.4786	Yes
Kpnb1	karyopherin (importin) beta 1	6067	0.135	0.4803	Yes
Psma6	proteasome subunit alpha 6	6096	0.133	0.4821	Yes
Hdac2	histone deacetylase 2	6101	0.133	0.4851	Yes
Nap1l1	nucleosome assembly protein 1-like 1	6128	0.132	0.4870	Yes
Eif4h	eukaryotic translation initiation factor 4H	6153	0.130	0.4889	Yes
Mrps18b	mitochondrial ribosomal protein S18B	6156	0.130	0.4919	Yes
Serbp1	serpine1 mRNA binding protein 1	6161	0.129	0.4948	Yes
Ncbp1	nuclear cap binding protein subunit 1	6187	0.128	0.4966	Yes
Eif4e	eukaryotic translation initiation factor 4E	6205	0.126	0.4988	Yes
Srsf3	serine and arginine-rich splicing factor 3	6247	0.124	0.4997	Yes
Tra2b	transformer 2 beta	6306	0.120	0.4997	Yes
Phb	prohibitin	6364	0.117	0.4996	Yes
Ssb	small RNA binding exonuclease protection factor La	6369	0.116	0.5022	Yes
Rps5	ribosomal protein S5	6392	0.114	0.5039	Yes
Rps2	ribosomal protein S2	6440	0.111	0.5042	Yes
Cct7	chaperonin containing Tcp1, subunit 7 (eta)	6447	0.111	0.5065	Yes
Hspe1	heat shock protein 1 (chaperonin 10)	6515	0.106	0.5057	Yes
Hnrnpa1	heterogeneous nuclear ribonucleoprotein A1	6521	0.105	0.5080	Yes
Npm1	nucleophosmin 1	6612	0.100	0.5058	Yes
Hnrnpa3	heterogeneous nuclear ribonucleoprotein A3	6622	0.099	0.5078	Yes
Canx	calnexin	6642	0.099	0.5092	Yes
Rpl18	ribosomal protein L18	6814	0.088	0.5027	Yes
Hnrnpc	heterogeneous nuclear ribonucleoprotein C	6816	0.087	0.5047	Yes
Cdk4	cyclin-dependent kinase 4	6827	0.087	0.5063	Yes
Snrpa	small nuclear ribonucleoprotein polypeptide A	6869	0.084	0.5062	Yes
Ywhaq	tyrosine 3-monooxygenase/tryptophan 5-monooxygenase activation protein theta	6873	0.084	0.5081	Yes
Cul1	cullin 1	6880	0.083	0.5098	Yes
Ifrd1	interferon-related developmental regulator 1	6886	0.083	0.5115	Yes
Etf1	eukaryotic translation termination factor 1	6954	0.078	0.5100	No
Rpl6	ribosomal protein L6	7061	0.072	0.5064	No
Cct2	chaperonin containing Tcp1, subunit 2 (beta)	7085	0.070	0.5070	No
Eif4a1	eukaryotic translation initiation factor 4A1	7103	0.070	0.5078	No
Cnbp	cellular nucleic acid binding protein	7155	0.067	0.5068	No
Prpf31	pre-mRNA processing factor 31	7178	0.066	0.5073	No
Snrpb2	U2 small nuclear ribonucleoprotein B	7239	0.062	0.5058	No
Rpl22	ribosomal protein L22	7309	0.058	0.5037	No
Xpo1	exportin 1	7315	0.057	0.5048	No
Nolc1	nucleolar and coiled-body phosphoprotein 1	7369	0.054	0.5034	No
Abce1	ATP-binding cassette, sub-family E (OABP), member 1	7402	0.052	0.5030	No
Eif2s1	eukaryotic translation initiation factor 2, subunit 1 alpha	7417	0.051	0.5036	No
Got2	glutamatic-oxaloacetic transaminase 2, mitochondrial	7460	0.048	0.5026	No
Eif3d	eukaryotic translation initiation factor 3, subunit D	7484	0.047	0.5026	No
Psma4	proteasome subunit alpha 4	7505	0.046	0.5026	No
Smarcc1	SWI/SNF related, matrix associated, actin dependent regulator of chromatin, subfamily c, member 1	7539	0.044	0.5020	No
Cstf2	cleavage stimulation factor, 3' pre-RNA subunit 2	7546	0.043	0.5028	No
Rps6	ribosomal protein S6	7569	0.043	0.5027	No
Syncrip	synaptotagmin binding, cytoplasmic RNA interacting protein	7590	0.041	0.5027	No
Stard7	START domain containing 7	7614	0.040	0.5025	No
Eprs	glutamyl-prolyl-tRNA synthetase	7671	0.036	0.5005	No
Ywhae	tyrosine 3-monooxygenase/tryptophan 5-monooxygenase activation protein, epsilon polypeptide	7702	0.033	0.4998	No
Hnrnpr	heterogeneous nuclear ribonucleoprotein R	7833	0.026	0.4938	No
G3bp1	GTPase activating protein (SH3 domain) binding protein 1	7922	0.020	0.4899	No
Psma7	proteasome subunit alpha 7	7951	0.019	0.4889	No
Tardbp	TAR DNA binding protein	8015	0.015	0.4861	No
Hddc2	HD domain containing 2	8113	0.009	0.4814	No
Txnl4a	thioredoxin-like 4A	8153	0.007	0.4796	No
Rnps1	RNA binding protein with serine rich domain 1	8160	0.006	0.4794	No
Cct5	chaperonin containing Tcp1, subunit 5 (epsilon)	8161	0.006	0.4796	No
Dhx15	DEAH (Asp-Glu-Ala-His) box polypeptide 15	8179	0.005	0.4788	No
Fbl	fibrillarin	8259	0.001	0.4749	No
Hsp90ab1	heat shock protein 90 alpha (cytosolic), class B member 1	8286	-0.001	0.4736	No
Cct4	chaperonin containing Tcp1, subunit 4 (delta)	8374	-0.006	0.4693	No
Tufm	Tu translation elongation factor, mitochondrial	8396	-0.007	0.4684	No
Psmb3	proteasome (prosome, macropain) subunit, beta type 3	8447	-0.010	0.4661	No
Gspt1	G1 to S phase transition 1	8537	-0.015	0.4620	No
Eef1b2	eukaryotic translation elongation factor 1 beta 2	8612	-0.018	0.4587	No
Psmd8	proteasome (prosome, macropain) 26S subunit, non-ATPase, 8	8764	-0.026	0.4517	No
Ctps	cytidine 5'-triphosphate synthase	8981	-0.037	0.4416	No
Srsf7	serine and arginine-rich splicing factor 7	9030	-0.040	0.4402	No
Ssbp1	single-stranded DNA binding protein 1	9096	-0.042	0.4379	No
Pa2g4	proliferation-associated 2G4	9315	-0.047	0.4280	No
Rsl1d1	ribosomal L1 domain containing 1	9465	-0.054	0.4218	No
Tomm70a	translocase of outer mitochondrial membrane 70A	9490	-0.055	0.4219	No
Srm	spermidine synthase	9553	-0.057	0.4201	No
Mrpl9	mitochondrial ribosomal protein L9	9577	-0.058	0.4204	No
Ncbp2	nuclear cap binding protein subunit 2	9683	-0.065	0.4166	No
Clns1a	chloride channel, nucleotide-sensitive, 1A	9715	-0.067	0.4167	No
Gnl3	guanine nucleotide binding protein-like 3 (nucleolar)	9735	-0.068	0.4174	No
Trim28	tripartite motif-containing 28	9751	-0.069	0.4183	No
Kars	lysyl-tRNA synthetase	9856	-0.074	0.4148	No
Cct3	chaperonin containing Tcp1, subunit 3 (gamma)	9869	-0.075	0.4160	No
Nop16	NOP16 nucleolar protein	9874	-0.075	0.4176	No
Rad23b	RAD23 homolog B, nucleotide excision repair protein	9896	-0.076	0.4184	No
Ldha	lactate dehydrogenase A	9964	-0.079	0.4169	No
Xrcc6	X-ray repair complementing defective repair in Chinese hamster cells 6	9997	-0.082	0.4173	No
Impdh2	inosine monophosphate dehydrogenase 2	10404	-0.097	0.3991	No
Ruvbl2	RuvB-like protein 2	10905	-0.120	0.3767	No
Ddx21	DExD box helicase 21	10968	-0.123	0.3765	No
Rps10	ribosomal protein S10	11002	-0.124	0.3779	No
Rrp9	ribosomal RNA processing 9, U3 small nucleolar RNA binding protein	11101	-0.130	0.3760	No
Cad	carbamoyl-phosphate synthetase 2, aspartate transcarbamylase, and dihydroorotase	11146	-0.133	0.3770	No
Rack1	receptor for activated C kinase 1	11452	-0.149	0.3652	No
Ube2e1	ubiquitin-conjugating enzyme E2E 1	11553	-0.155	0.3638	No
Pwp1	PWP1 homolog, endonuclein	11713	-0.162	0.3597	No
Nop56	NOP56 ribonucleoprotein	11726	-0.162	0.3630	No
Ddx18	DEAD box helicase 18	11907	-0.171	0.3580	No
Pgk1	phosphoglycerate kinase 1	12305	-0.193	0.3426	No
Sf3b3	splicing factor 3b, subunit 3	13164	-0.242	0.3051	No
Srpk1	serine/arginine-rich protein specific kinase 1	13637	-0.271	0.2878	No
Apex1	apurinic/apyrimidinic endonuclease 1	13974	-0.289	0.2777	No
Prps2	phosphoribosyl pyrophosphate synthetase 2	14126	-0.295	0.2772	No
Rps3	ribosomal protein S3	14426	-0.313	0.2696	No
Myc	myelocytomatosis oncogene	16368	-0.442	0.1822	No
Table S2. Details of the gene set enrichment analysis (GSEA) for hallmark Myc targets.
Datasets from p53+/+ Eμ-Myc and p53ΔAS/ΔAS Eμ-Myc male splenic cells were analyzed by GSEA.
A normalized enrichment score of 2.4965038 was found for the gene set 'Hallmark_Myc_targets_V1' in p53ΔAS/ΔAS Eμ-Myc males.
The table provides details on the profile represented in Figure 2K, with running ES Score & positions of gene set members on the rank ordered list.
